# Identification of QTL-by-Environment Interaction by Controlling Polygenic Background Effect

**DOI:** 10.1101/2024.12.29.630685

**Authors:** Fuping Zhao, Lixian Wang, Shizhong Xu

**Affiliations:** State Key Laboratory of Animal Biotech Breeding, Institute of Animal Science, Chinese Academy of Agricultural Sciences, Beijing 100193, China; Department of Botany and Plant Sciences, University of California, Riverside, CA 92521, USA

**Keywords:** Q×E interaction, Main effect, Meta-analysis, Mixed model, Polygenic background

## Abstract

The QTL by environment interaction (Q×E) effect is hard to detect because there are no effective ways to control the genomic background. In this study, we propose a novel linear mixed model that simultaneously analyzes data from multiple environments to detect Q×E interactions. This model incorporates two different kinship matrices derived from the genome-wide markers to control both main and interaction polygenic background effects. Simulation studies demonstrated that our approach was more powerful than the meta-analysis and inclusive composite interval mapping methods. We further analyzed four agronomic traits of rice across four environments. A main effect QTL was identified for 1000-grain weight (KGW), while no QTLs were found for tiller number. Additionally, a large QTL with a significant Q×E interaction was detected on chromosome 7 affecting grain number, yield and KGW. This region harbored two important genes, *PROG1* and *Ghd7*. Furthermore, we applied our mixed model to analyze lodging in barley across six environments. The six regions exhibiting Q×E interaction effects identified by our approach overlapped with the SNPs previously identified using EM and MCMC-based Bayesian methods, further validating the robustness of our approach. Both simulation studies and empirical data analyses showed that our method outperformed all other methods compared.
