## Supplementary material for "Identification of QTL-by-Environment Interaction by Controlling Polygenic Background Effect": File S2 gene_table.csv

Trait	Chr	start	end	gene
Grain	3	16184000	24421000	OsSPX5,EF-1beta2,OsNSP1,Osmyb3,OsELS2,OsHAP2E,VYL|NAL9,ACR7,BC1,GL3.2,RCH10,OsAL1,OsPPDKA,OsSHR2,OsDRZ1,BSR-D1|ZFP36,D14L,OsAOC,OsI-BAK1,Os-LBD37,OsAGO7|shl4|SHO2,Chl9|OsChlI,OsRH34,PEZ1,OsHAK16,OsHAK21|qSE3,OsACBP3,OsiBBC1,OsPAR1,OsGAMYBL2,OsMADS87,OsDCL2a,RLS3|OsPLS2,OsIMP,LHCB|LHCPII,OsMST2,YSA,OsUAM1,OsDWARF,OsFLN2|HSA1,RMtATP6,GASR2,OsMSR15,SAPK10,OsAGPR,OsSEC3A,OsIAA11,OsIAA12,RGG1,OsCR4
Grain	4	18948000	19519000	OsYSL6,OsRPC53,OsAFB2
Grain	6	2325000	2415000	OsXRCC1
Grain	6	3291000	4022000	OsDREB1D,RNRL1|V3,GOS9,SRWD3,OsSrx,OVP2,AID1
Grain	7	22311000	24758000	OsFOR1|PGIP,OsGGPPS1,OsGH3.8|OsGH3-8|OsMGH3,Oshox14,OsLBD38,OsMsr9,OsMST6,OsREM4.1,OsREX1-S,OsRPK1,OsSAP16,OsSCAMP1,OsSHR1,OsUGT3,OsWRKY78,OsYABBY7,OsZFP7,Sdr4,SYMRK,ZFP245
Grain	7	6027000	18805000	OsKAPP,Rc|qSD7-1|qPC7,RAG1,RAG2,Oscyp71Z2|CYP71Z2,OseIF3e|EIF3E,OsNAC3,OsZIP8,qCdT7|OsHMA3,SNB|SSH1,OsAPL4|OsAGPL4,CRO1,OsLLB|OsMTS1,OsNRAMP5,OsNRAMP1,ETR4,Ghd7,UTR319,OsG6PDH3,OsSPDS1,OsPKS2,OsGBSSII,RePRP2.2,RePRP2.1,OsML2,OsYUCCA6|OsYUC6,TDC2,SLES,OsPHR2,OsPIP2;4,OsPIP2;5,OsRR7,ORMDL,S7,IRE1|OsIRE1,AGO18|OsAGO18,OsCYP21-4,CDSP32,R-CPD3L|cbp31,OsMSH4,LIL1|ALS1,OsCBT,OsNDPK1,CK2beta3,CHR729|OsCH…
KGW	1	4750000	5408000	GW5L,SNAC3|ONAC066,OsDOS,OsMYB1R1,SF21,OS-ACS5|OsACS5,OsALYL1,OsNPR1|NH1,OsIDD2,DPF,D2|CYP90D2|SMG11,Gn1a|OsCKX2
KGW	1	6040000	7392000	ROS1a,ZYGO1,OsCel9A|OsGLU5,OsJAR2|OsGH3.3|OsGH3-3,OsALMT4,OsYUCCA4|OsYUC4,OFP1,NYC1,OsHPR2,CCP1|DFO1|EMF1|OsEMF1,OsRac1,OsIAA3
KGW	4	29494000	29969000	OsMYB511,OsCDPK7,GLR3.1,OsGRAS23
KGW	5	3973000	5376000	OsTAR1,BC10|FC116,OsBT1-2,OsBOR4,OsGA3ox1,PI3K,OsWRKY67,OsMLO12,OsHXK7,GSE5
KGW	5	3973000	7014000	OsTAR1,BC10|FC116,OsBT1-2,OsBOR4,OsGA3ox1,PI3K,OsWRKY67,OsMLO12,OsHXK7,GSE5,OsDER1,OsPPi-PFK,OsTZF1,JMJ703|OsJMJ703,OsACS3,OsDGAT,OsZIP7a|OsZIP7,CYP90D3,OSMADS58,OsBBX14,GSK2|OsGSK2,OsSPF1,OsCYP51G3
KGW	7	4972000	6027000	spl5|SF3b3,OsZDS,RP6,Ossmt1-1,OsCPL1|sh-h,OsCesA8,OsDGL1
KGW	7	6962000	19259000	OsNAC3,OsZIP8,qCdT7|OsHMA3,SNB|SSH1,OsAPL4|OsAGPL4,CRO1,OsLLB|OsMTS1,OsNRAMP5,OsNRAMP1,ETR4,Ghd7,UTR319,OsG6PDH3,OsSPDS1,OsPKS2,OsGBSSII,RePRP2.2,RePRP2.1,OsML2,OsYUCCA6|OsYUC6,TDC2,SLES,OsPHR2,OsPIP2;4,OsPIP2;5,OsRR7,ORMDL,S7,IRE1|OsIRE1,AGO18|OsAGO18,OsCYP21-4,CDSP32,R-CPD3L|cbp31,OsMSH4,LIL1|ALS1,OsCBT,OsNDPK1,CK2beta3,CHR729|OsCHD3|CRL6|RFS,CRTintP,OsSPL13
Yield	3	17835000	21238000	OsPPDKA,OsSHR2,OsDRZ1,BSR-D1|ZFP36,D14L,OsAOC,OsI-BAK1,Os-LBD37,OsAGO7|shl4|SHO2,Chl9|OsChlI,OsRH34,PEZ1,OsHAK16,OsHAK21|qSE3,OsACBP3,OsiBBC1,OsPAR1,OsGAMYBL2
Yield	3	22620000	24067000	RMtATP6,GASR2,OsMSR15,SAPK10,OsAGPR,OsSEC3A
Yield	7	4972000	19259000	spl5|SF3b3,OsZDS,RP6,Ossmt1-1,OsCPL1|sh-h,OsCesA8,OsDGL1,OsKAPP,Rc|qSD7-1|qPC7,RAG1,RAG2,Oscyp71Z2|CYP71Z2,OseIF3e|EIF3E,OsNAC3,OsZIP8,qCdT7|OsHMA3,SNB|SSH1,OsAPL4|OsAGPL4,CRO1,OsLLB|OsMTS1,OsNRAMP5,OsNRAMP1,ETR4,Ghd7,UTR319,OsG6PDH3,OsSPDS1,OsPKS2,OsGBSSII,RePRP2.2,RePRP2.1,OsML2,OsYUCCA6|OsYUC6,TDC2,SLES,OsPHR2,OsPIP2;4,OsPIP2;5,OsRR7,ORMDL,S7,IRE1|OsIRE1,AGO18|OsAGO18,OsCYP21-4,CDSP32,R-CPD3L|…
Yield	7	701000	821000	CK2alpha2
Yield	7	8933000	15412000	OsNRAMP1,ETR4,Ghd7,UTR319,OsG6PDH3,OsSPDS1,OsPKS2,OsGBSSII,RePRP2.2,RePRP2.1,OsML2,OsYUCCA6|OsYUC6,TDC2,SLES,OsPHR2,OsPIP2;4,OsPIP2;5
