## Supplementary material for "Identification of QTL-by-Environment Interaction by Controlling Polygenic Background Effect": File S11 phenotypes.csv

RIL	year	yield	tiller	grain	kgw
R001	1997	21.3	7.8	112	24.4
R002	1997	15.2	9.8	63	24.6
R003	1997	13	7.8	68	24.5
R004	1997	20	5.7	155	22.8
R005	1997	17.3	7	100	25.2
R006	1997	19.1	7.1	125	21.4
R007	1997	19.6	7.8	99	25.6
R008	1997	24.1	8.1	120	24.6
R009	1997	17.4	5.5	126	24.6
R010	1997	23.6	8.1	101	28.9
R012	1997	20.3	8.1	89	28.4
R013	1997	17.1	6.2	115	23.9
R014	1997	13.3	6.9	74	25.9
R015	1997	16.4	4.8	150	22.9
R016	1997	20.2	7.8	102	25.2
R017	1997	20.1	7.9	99	25.9
R018	1997	21.3	8.6	102	23.6
R019	1997	19.1	5.7	100	27
R020	1997	20.5	6.4	118	27.1
R021	1997	21.2	6.2	133	25.7
R022	1997	13.7	6.6	85	24.7
R023	1997	20.8	8.8	108	22
R025	1997	19.7	7.8	135	18.7
R027	1997	22.7	6.6	139	24.5
R028	1997	21.3	8.5	95	26.7
R029	1997	23	8.2	107	26.1
R030	1997	20.9	7.7	95	28.2
R031	1997	23.8	10.2	85	27.4
R032	1997	17.4	8.1	93	23.2
R033	1997	21.2	7.5	113	25
R034	1997	22	7.7	115	25
R036	1997	25.3	8.6	138	21.3
R039	1997	14.5	8.8	60	27.3
R040	1997	23.5	7.9	134	22.3
R041	1997	27.1	7.8	151	23.2
R042	1997	17.7	6.5	106	25.7
R043	1997	20.5	8.6	86	27.8
R044	1997	21.1	8.8	94	25.5
R045	1997	18	7.8	86	26.8
R046	1997	19.4	6.7	121	24
R048	1997	24.2	8.6	127	22.1
R049	1997	15.8	8.2	90	21.9
R050	1997	22.7	6.7	136	25
R051	1997	23.5	8.4	101	27.9
R053	1997	16	8.1	84	23.4
R054	1997	23.2	8.2	107	26.6
R055	1997	18.6	8.8	100	21
R056	1997	29.3	11	99	27.1
R057	1997	22.7	8.3	126	21.6
R059	1997	19.8	8.8	93	24.2
R060	1997	16.7	8.9	82	23.1
R061	1997	17.7	6.9	97	26.2
R062	1997	20.4	6.8	113	25.9
R063	1997	18.9	7.9	91	26.4
R064	1997	22.5	7.8	108	26.9
R065	1997	22.5	7.2	112	28.1
R066	1997	20	9	106	21
R067	1997	17.8	8.3	103	20.7
R068	1997	15.5	7.7	93	21.6
R069	1997	20	7.4	92	29.6
R070	1997	20.4	8.4	103	23.5
R071	1997	23.6	8.6	133	20.6
R072	1997	21.8	7.6	116	24
R073	1997	21.2	9	105	22.6
R074	1997	14.4	7.5	70	28.4
R075	1997	14.7	8	66	28.1
R076	1997	21.6	7.1	141	21.7
R077	1997	18.9	7.8	87	27.8
R078	1997	15.3	7.9	75	25.7
R079	1997	22.1	8.3	118	22.6
R080	1997	21.9	7.9	126	22
R081	1997	22.9	7.3	131	24.1
R082	1997	22.7	7.8	116	25.2
R083	1997	20.6	6.5	112	28.3
R084	1997	22.2	8.8	141	18
R086	1997	21.7	8.3	104	25.1
R087	1997	18.2	7.4	93	26.2
R089	1997	11.3	10	60	19
R090	1997	19.6	7.9	107	23.3
R092	1997	26.4	6	170	25.9
R093	1997	20.9	7.2	105	27.7
R094	1997	24.5	6.1	172	23
R097	1997	18.9	10.6	68	26
R098	1997	20	9.6	84	24.4
R099	1997	24	8.7	128	21.7
R100	1997	23.7	7.7	145	21.2
R101	1997	18.3	6.2	130	22.8
R103	1997	15.2	6.8	107	21.4
R105	1997	20	7.5	94	28.5
R106	1997	23.3	7.5	104	29.9
R107	1997	21.4	6.9	145	21.4
R108	1997	18	8.8	88	23.3
R109	1997	22.8	8.1	115	24.1
R111	1997	19	9.1	86	24.5
R112	1997	21.4	7.7	111	25.3
R113	1997	22	7.9	109	25.5
R115	1997	23.7	6.7	141	25.1
R116	1997	16.1	7.1	110	20.5
R118	1997	9.4	10.1	46	20.7
R119	1997	22.7	8.8	98	26
R120	1997	18.3	7.5	101	23.9
R121	1997	22.7	7.7	142	20.9
R122	1997	23.4	7.4	105	30.2
R123	1997	20.3	7.6	118	22.6
R125	1997	14.6	9.5	72	21.8
R126	1997	21.7	8.9	106	22.9
R127	1997	17.8	8.2	86	25.9
R128	1997	20.1855122	7.783902439	107.8878049	24.7195122
R129	1997	18.3	9.6	73	26.2
R130	1997	20.1855122	7.783902439	107.8878049	24.7195122
R131	1997	18	5.9	126	24.3
R132	1997	21.1	7.9	95	28.5
R133	1997	15.4	7.3	116	18.9
R135	1997	20.8	5.8	168	21.4
R137	1997	20.6	7.5	98	28.3
R138	1997	25.1	8.8	124	22.9
R139	1997	19.5	8.2	91	26.2
R140	1997	22.9	9.8	95	24.7
R141	1997	29	11.5	101	24.9
R142	1997	19.1	7.7	100	25
R143	1997	20.5	6.8	126	24
R144	1997	22.2	7.4	126	24
R145	1997	18.9	11.4	75	22.1
R146	1997	18.5	5.2	138	26.5
R147	1997	22.1	8.2	90	29.8
R148	1997	20.2	7.6	97	27.3
R149	1997	18.4	7.8	96	24.7
R150	1997	14.9	7.1	92	22.9
R151	1997	19.3	8.8	104	21
R152	1997	21.5	7.2	127	23.7
R153	1997	19.9	7.4	109	24.7
R154	1997	17	7.8	96	22.7
R155	1997	21	10.9	92	21.1
R156	1997	24.5	9.5	95	27.2
R157	1997	20	7.9	104	24.5
R158	1997	17.9	8	94	23.7
R159	1997	19.5	6.6	124	23.7
R160	1997	19.7	7.4	94	28.2
R161	1997	19.2	10.3	78	24.1
R163	1997	21	8.3	90	28.1
R164	1997	21.8	8.4	94	27.6
R166	1997	18	6	123	24.7
R167	1997	14.3	7.2	74	26.7
R168	1997	26.3	9	114	25.8
R169	1997	22.9	7.6	119	25.5
R170	1997	20.6	7.3	100	28.4
R171	1997	22.9	7.4	124	25
R172	1997	16.7	7.1	114	21.1
R173	1997	24.3	8.8	115	24.1
R174	1997	22.9	8.3	115	24.1
R175	1997	18.2	6.6	96	28.8
R176	1997	18.4	9.1	76	26.7
R177	1997	19.3	6.9	95	29.3
R178	1997	22.3	9	117	21.3
R179	1997	21.7	7.1	114	26.6
R180	1997	17.4	5	121	28.3
R181	1997	19	7.5	94	26.4
R182	1997	17.8	7.8	88	26.1
R183	1997	18.9	7.8	85	29
R184	1997	20.1855122	7.783902439	107.8878049	24.7195122
R185	1997	18	7.3	112	22
R186	1997	25.2	7.4	136	25.2
R187	1997	20.6	5.8	128	27.9
R188	1997	20.5	6.7	112	27.1
R189	1997	22.3	9.3	87	28.1
R190	1997	23.8	8.9	98	26.9
R191	1997	24.1	7.2	162	20.7
R193	1997	24	9.9	99	24.5
R194	1997	19.5	6.8	127	22.7
R195	1997	24.5	7.4	148	22.4
R196	1997	18.1	5.4	136	24.5
R197	1997	15.9	6.5	106	23.1
R198	1997	19.2	7.5	114	22.5
R199	1997	19.8	7.8	98	26.2
R200	1997	12.5	6.9	74	24.5
R202	1997	21.6	7.1	137	22.1
R203	1997	18.3	7.9	82	28
R204	1997	17.7	9.1	85	22.6
R205	1997	23.1	8.8	98	26.8
R206	1997	19.6	6.3	124	24.9
R208	1997	23.2	6.3	127	29
R209	1997	27.3	7.4	170	21.7
R210	1997	23.3	8.5	100	27.4
R211	1997	20.1855122	7.783902439	107.8878049	24.7195122
R213	1997	11.6	5.7	79	25.7
R214	1997	15.2	5.8	124	21.4
R216	1997	19.6	5.9	124	26.2
R218	1997	22.5	6.9	143	22.8
R219	1997	11.6	7.2	64	24.9
R220	1997	24	7.2	150	22.1
R221	1997	20.3	8.5	89	26.7
R222	1997	19.1	6	111	28.7
R223	1997	19.9	7	102	27.6
R224	1997	20.6	7.1	129	22.7
R225	1997	21.8	6.6	119	28
R226	1997	22	9.1	92	26.2
R227	1997	21.1	6.9	129	23.3
R228	1997	19.9	6.6	133	22.6
R229	1997	21.8	6.9	140	22.6
R230	1997	22.7	9.3	113	21.5
R231	1997	20.1855122	7.783902439	107.8878049	24.7195122
R232	1997	19.4	7.6	110	23.2
R233	1997	19.5	7.7	110	23.4
R234	1997	22.7	11.9	98	24.4
R235	1997	25.9	8.3	130	24.1
R236	1997	17.6	7.6	102	22.7
R237	1997	15.3	10.1	66	22.7
R238	1997	19.3	5.7	123	27.6
R239	1997	25.6	8.2	123	25.5
R241	1997	20.13	8.7	95	28.1
R001	1998	25.3	11.5	89	25.1
R002	1998	14.8	11.1	59	22.8
R003	1998	18.5	11	75	22.9
R004	1998	20.8	9.7	97	22.2
R005	1998	23.1	10.7	83	26.1
R006	1998	19.4	11.3	84	20.6
R007	1998	18.3	10.3	71	25.4
R008	1998	25.1	10.9	90	25.7
R009	1998	25.2	9.2	107	25.9
R010	1998	21	9.8	74	29.4
R012	1998	32.9	11.5	92	31.3
R013	1998	17.9	8.7	80	25.3
R014	1998	16.8	10.3	62	26.3
R015	1998	24	8	128	23.7
R016	1998	24.7	11.6	84	25.4
R017	1998	22.8	11.6	79	24.9
R018	1998	22.1	9.4	88	26.9
R019	1998	24.9	10.9	87	26.5
R020	1998	24.1	10.9	86	25.9
R021	1998	32.3	11.4	106	26.9
R022	1998	18.3	9.6	80	23.9
R023	1998	24.5	12.3	97	20.5
R025	1998	29.7	13.5	112	19.4
R027	1998	24.1	8.1	128	23.5
R028	1998	24.3	10.9	91	24.6
R029	1998	21.1	10.8	78	25.1
R030	1998	26.7	11.3	86	27.8
R031	1998	26	13.6	71	27.2
R032	1998	16.8	10.3	75	21.8
R033	1998	25.7	9.7	109	24.5
R034	1998	22.6	8.4	113	23.9
R036	1998	22.4	13.3	79	21.4
R039	1998	17.8	11.3	61	26.1
R040	1998	28.1	11.5	113	21.8
R041	1998	23.2	10.9	99	21.4
R042	1998	23.3	9.5	91	26.8
R043	1998	24.3	11.6	75	28
R044	1998	16.8	10.3	65	24.4
R045	1998	19.4	9.3	81	26.2
R046	1998	33.4	10.6	120	26.4
R048	1998	22.6	10.8	99	21.3
R049	1998	21.9	12.5	51	19.7
R050	1998	18.1	7.5	93	23.7
R051	1998	24.2	11	80	27.5
R053	1998	16.2	11.7	64	22.2
R054	1998	23.2	11.3	88	23.4
R055	1998	21.9	13.7	81	19.9
R056	1998	31.4	11.5	107	25.6
R057	1998	24.4	10.9	108	20.9
R059	1998	21.9	12.7	63	27.7
R060	1998	23.9	14	80	21.6
R061	1998	18.6	10.2	73	25.4
R062	1998	19.7	9.2	88	24.6
R063	1998	15.1	9.5	62	25.4
R064	1998	24	11.2	83	26.2
R065	1998	24.6	9.3	95	28.2
R066	1998	22.1	11.2	104	19.3
R067	1998	17.8	9.2	97	20.3
R068	1998	22.2	10.1	78	28.8
R069	1998	28.3	11.9	98	24.9
R070	1998	21.5	12	89	20.4
R071	1998	24.9	9.7	113	22.9
R072	1998	22.5	13.2	73	23.6
R073	1998	8.8	7.4	45	26.5
R074	1998	17.3	10.9	61	26.3
R075	1998	23.2	11.4	78	26.1
R076	1998	25.8	9.2	127	21.9
R077	1998	21	10.4	71	28.7
R078	1998	25.3	11.1	81	28.3
R079	1998	27.8	10.9	108	23.7
R080	1998	31.5	12.6	114	21.9
R081	1998	23.7	9.8	103	23.5
R082	1998	23	9.9	101	23.2
R083	1998	27.9	10.6	90	28.7
R084	1998	20.8	10.9	105	18.2
R086	1998	25.6	12.5	84	24.3
R087	1998	16.2	9.9	68	24.4
R089	1998	12.1	12.7	55	16.8
R090	1998	23.7	10	109	21.9
R092	1998	31.4	10.5	124	24.4
R093	1998	20.9	7.8	108	27.4
R094	1998	19.4	8.2	110	21.6
R097	1998	18.2	13	58	24.3
R098	1998	19.6	11.1	75	23.6
R099	1998	20.8	12.4	85	19.8
R100	1998	22.8	9.1	121	20.9
R101	1998	22.6	9.2	111	22.4
R103	1998	17.6	9.4	85	22.1
R105	1998	40.7	12.5	110	29.8
R106	1998	26.1	10	91	28.8
R107	1998	32.7	11.2	117	24.9
R108	1998	19.1	9.8	69	28.5
R109	1998	24.5	14.7	76	22.3
R111	1998	19.1	12.3	71	22
R112	1998	21.8	12.5	74	23.5
R113	1998	27.9	11.5	106	23.5
R115	1998	22.6	9	101	25.3
R116	1998	20.8	13.7	78	19.8
R118	1998	10.9	11.5	51	18.8
R119	1998	26.4	11.8	80	28
R120	1998	22.6	13.3	76	22.4
R121	1998	22	10.1	112	19.6
R122	1998	25.7	11	87	26.7
R123	1998	22.7	10.3	105	21.3
R125	1998	17.8	10	80	22.5
R126	1998	24	12.5	92	21.1
R127	1998	19.1	10.3	78	24
R128	1998	26.2	12.2	100	21.7
R129	1998	20.4	13.8	63	23.7
R130	1998	20.5	9	92	25.2
R131	1998	18.9	8.6	102	22
R132	1998	22.7	10.7	72	29.1
R133	1998	18.4	10.9	76	22.2
R135	1998	24.4	9.5	116	22.4
R137	1998	23.9	11.2	74	29
R138	1998	22.2	12.9	81	21.3
R139	1998	21.6	10.7	78	26.3
R140	1998	23.7	14	71	24.1
R141	1998	19.8	12.2	71	23.1
R142	1998	21.3	9.9	88	24.9
R143	1998	23.7	8.8	119	22.8
R144	1998	21.6	9.9	104	20.9
R145	1998	24.3	18.9	61	21
R146	1998	23.9	8.9	105	26
R147	1998	24.8	10.4	78	30.7
R148	1998	22.8	9.5	78	31.3
R149	1998	21.1	11.4	75	24.8
R150	1998	17	9.9	78	22.2
R151	1998	18.6	10	94	19.9
R152	1998	24.4	10.5	96	24.3
R153	1998	25.7	13.8	80	23.5
R154	1998	20.1	11.2	84	21.9
R155	1998	24.1	13.9	92	19
R156	1998	20.6	12	70	24.6
R157	1998	21.6	12.5	75	23.3
R158	1998	18.3	8.8	84	25.1
R159	1998	24.1	10.4	93	24.9
R160	1998	20.4	8.5	82	29.8
R161	1998	19.8	8.8	82	27.7
R163	1998	24.2	11.7	73	28.7
R164	1998	29.1	13.8	76	27.9
R166	1998	19	7.8	103	24.6
R167	1998	22	11	81	24.8
R168	1998	24.7	10.9	99	23.1
R169	1998	23.2	9	100	26.1
R170	1998	23	9.6	82	29.3
R171	1998	22.6	9.3	107	23
R172	1998	15.5	8.6	96	18.9
R173	1998	25.9	11.2	105	22
R174	1998	24.3	12.2	94	21.2
R175	1998	16.7	8.1	72	29.1
R176	1998	16.5	11.4	60	24
R177	1998	22	10.6	71	29.1
R178	1998	24.5	12.6	95	20.7
R179	1998	21.5	11.5	71	26.6
R180	1998	20.4	8.9	85	27.1
R181	1998	22.1	10.9	79	25.7
R182	1998	23.5	13.5	68	25.6
R183	1998	20.5	9.9	72	28.7
R184	1998	22	8.5	96	27.3
R185	1998	18.7	9.1	93	22.4
R186	1998	23.4	9.9	95	25.2
R187	1998	18.5	8.3	84	26.5
R188	1998	24.1	9.9	92	26.7
R189	1998	24.8	12.8	73	26.5
R190	1998	21.7	13.1	68	25
R191	1998	23.7	10.6	113	19.9
R193	1998	26	14.3	79	23.4
R194	1998	21	10.5	91	22.3
R195	1998	27	11.4	109	21.9
R196	1998	21.8	8.4	101	25.7
R197	1998	24	12.5	86	22.3
R198	1998	24.1	12.3	90	21.8
R199	1998	25.5	10.8	83	28.7
R200	1998	15.8	10.2	68	22.6
R202	1998	20.6	9.7	105	20.7
R203	1998	20.8	9.5	81	27.1
R204	1998	21.4	14.4	68	21.8
R205	1998	23	11.6	69	28.7
R206	1998	23.5	10.5	94	24.5
R208	1998	21.9	8	95	29
R209	1998	27.7	10.2	130	21.1
R210	1998	23.2	10.6	81	27.4
R211	1998	27.1	11.1	101	24.6
R213	1998	14.3	8.5	69	24.8
R214	1998	24.6	10.8	105	21.8
R216	1998	12.9	8	66	25.4
R218	1998	27.1	12	105	21.7
R219	1998	18.1	13.6	57	23.7
R220	1998	24.8	11.7	97	21.8
R221	1998	19.3	11.2	68	25.1
R222	1998	22.7	9.1	86	29.3
R223	1998	25.5	10.8	91	26
R224	1998	20.9	9.9	104	20.5
R225	1998	23.2	10	88	26.7
R226	1998	20.3	12.3	66	24.8
R227	1998	26.5	10.8	103	23.8
R228	1998	22.6	9.7	105	22.4
R229	1998	24.1	9.4	104	24.8
R230	1998	24.1	13.6	85	21.2
R231	1998	11.6	6.5	32	14
R232	1998	25	11.5	102	21.6
R233	1998	21.7	9.6	89	25.6
R234	1998	21.2	9.5	101	22.2
R235	1998	26.2	11.6	103	22
R236	1998	22	11.2	87	22.5
R237	1998	15.9	13.6	57	20.9
R238	1998	20.1	7.6	102	26.1
R239	1998	29.7	10.2	109	27.3
R241	1998	29.3	12.7	82	28.3
R001	1999	33.81	14.9	93.4	24.74
R002	1999	19.09	16.2	52.1	22.8
R003	1999	23.8	17.4	56.8	23.99
R004	1999	35.69	13.6	114.9	22.94
R005	1999	29.79	14.6	77.5	26.5
R006	1999	34.31	14.6	102.4	22.91
R007	1999	28.87	13.4	82	25.98
R008	1999	35.93	15.6	87.4	25.94
R009	1999	35.61	12.7	107.8	25.93
R010	1999	32.53	15.1	75	28.93
R012	1999	38.27	14.5	82.6	30.71
R013	1999	29.89	11.2	111.3	23.23
R014	1999	26.74	12.3	79.6	27.88
R015	1999	30.96	9.9	136.2	23.22
R016	1999	41.76	16.1	98.6	25.27
R017	1999	38.92	14.9	102.9	25.37
R018	1999	30.17	12.8	84.4	26.16
R019	1999	38.77	13.1	112.9	26.22
R020	1999	44.91	15.5	106.5	27.17
R021	1999	45.33	14	124.5	26.04
R022	1999	9.25	7.6	50.6	23.51
R023	1999	30.18	15.8	89.2	20.44
R025	1999	29.43	12.6	119.4	18.94
R027	1999	31.4	10.2	128.9	23.15
R028	1999	22.82	13.9	64.6	24.62
R029	1999	29.4	14.3	77.8	25.48
R030	1999	29.09	13	79.1	27.82
R031	1999	26.51	14.2	76.2	26
R032	1999	28.04	14	84.2	23.33
R033	1999	36.06	13.6	102.4	25.83
R034	1999	38.57	14	108.8	25.71
R036	1999	33.7	15.6	98.2	21.53
R039	1999	25.5	14.6	68.2	26.64
R040	1999	44.57	15.3	127	23.01
R041	1999	46.64	15.4	129.2	23.3
R042	1999	33.93	13.4	97.7	25.9
R043	1999	27.69	12.8	76.6	27.68
R044	1999	16.35	13.2	52	25.09
R045	1999	26.25	11.6	85.8	25.84
R046	1999	37.92	13.5	117.9	23.79
R048	1999	40.83	16.5	110.1	22.23
R049	1999	21.21	14	73.2	20.53
R050	1999	27.73	9.9	114	24.09
R051	1999	38.64	14.3	97.5	28.27
R053	1999	14.15	11.9	51.2	22.5
R054	1999	29.29	13.3	91.1	24.17
R055	1999	24.54	14.5	85.1	20.03
R056	1999	33.42	17.5	75.8	25.37
R057	1999	31.71	13.3	109.6	21.76
R059	1999	35.56	16.5	84.1	26
R060	1999	14.12	10.4	66.3	20.34
R061	1999	36.97	13.7	103.7	25.6
R062	1999	35.45	12.7	110.8	25.52
R063	1999	13.25	9.8	56.4	24.88
R064	1999	32.67	13	92.7	27.29
R065	1999	30.66	11.5	91.2	28.68
R066	1999	26.97	14.6	90.5	20.69
R067	1999	29.01	13.6	102.2	20.69
R068	1999	38.46	14.9	88.5	29.18
R069	1999	30.65	14.5	82.5	25.69
R070	1999	27.74	12.9	103.9	20.69
R071	1999	35.9	12.8	112.2	24.79
R072	1999	31.61	16.3	79.2	24.47
R073	1999	13.68	13.9	35.3	27.32
R074	1999	25.54	14.3	66.5	27.43
R075	1999	25.51	13.6	71.3	25.95
R076	1999	31.42	10.4	127.5	23.8
R077	1999	31.83	16	72.7	27.91
R078	1999	34.21	12	107.1	26.1
R079	1999	38.87	14.2	112.4	24.03
R080	1999	42.42	12.7	153	21.45
R081	1999	39.42	13.8	113.3	24.87
R082	1999	41.02	14.6	109.7	25.8
R083	1999	41.41	11.3	124.9	28.72
R084	1999	25.9	15	93.2	18.35
R086	1999	31.03	15.4	75.9	26.05
R087	1999	34.42	14.8	88.1	26.05
R089	1999	12.13	13	52.1	17.61
R090	1999	30.88	12.1	110.1	23.53
R092	1999	48.28	14	135	25.8
R093	1999	32.55	12.6	89	28.71
R094	1999	38.55	11.9	138.4	23.63
R097	1999	21.19	15.7	53.9	24.75
R098	1999	29.75	14.9	84.5	23.91
R099	1999	31.42	14	99.5	21.91
R100	1999	37.7	15.2	114	21.7
R101	1999	39.34	10.9	151.4	23.46
R103	1999	33.33	14.8	102.7	22.33
R105	1999	41.38	14	113.9	26.47
R106	1999	32.5	15.3	78	27.38
R107	1999	42.59	12.8	139.3	24.02
R108	1999	24.22	11.9	73.3	29.39
R109	1999	27.48	17.7	71.2	21.33
R111	1999	18.71	14	78.4	21.4
R112	1999	21.36	14.1	67.8	22.73
R113	1999	27.22	11.8	96.6	23.47
R115	1999	26.44	10.6	102.5	24.68
R116	1999	28.35	13.2	104.1	20.93
R118	1999	8.07	13.9	37.4	16.33
R119	1999	32.08	14.2	82.8	27.74
R120	1999	30.86	15.2	84.3	24.22
R121	1999	32.72	13.8	107.5	22.74
R122	1999	31.39	13.1	91.5	25.8
R123	1999	26.03	12.3	94.9	22.26
R125	1999	19.95	13.7	61.8	22.73
R126	1999	29.36	13.1	93.3	23.54
R127	1999	25.02	12.4	79.2	25.33
R128	1999	28.51	12.8	105.6	20.75
R129	1999	16.71	15	48.3	22.37
R130	1999	31.85	10.4	119.9	25.68
R131	1999	32.39	13.5	94.6	25.48
R132	1999	35.86	14.3	85.6	29.5
R133	1999	24.3	15	69.3	23.22
R135	1999	32.8	11.2	128.8	22.8
R137	1999	30.93	15	70.5	29.7
R138	1999	31.91	14.2	101.6	21.97
R139	1999	26.66	12.6	79	26.98
R140	1999	26.87	16.2	69.2	23.59
R141	1999	25.99	17.7	63.9	22.63
R142	1999	41.32	13.6	116.5	26.06
R143	1999	37.4	14.4	107.2	24.17
R144	1999	25.02	13.4	87	21.65
R145	1999	14.33	14.3	50	19.53
R146	1999	31.46	7.5	159.5	25.93
R147	1999	36.05	13.2	92.2	28.88
R148	1999	34.34	11.9	104.6	27.46
R149	1999	26.54	12.8	79.4	26.15
R150	1999	27.28	12.9	92.4	23.07
R151	1999	26.78	12.9	101.2	20.79
R152	1999	33.37	12.5	107.8	24.94
R153	1999	28.66	13	87.7	24.94
R154	1999	23.6	13.6	76.7	22.51
R155	1999	33.38	18	89.8	20.57
R156	1999	31.32	15	80.9	26.02
R157	1999	29.26	15.5	79.2	24.31
R158	1999	29.24	13.4	87.3	24.74
R159	1999	24.22	10.9	92	24.12
R160	1999	41.21	13.1	102.1	30.83
R161	1999	32.75	11	106.8	27.73
R163	1999	38.38	14.7	90.8	28.61
R164	1999	33.92	13.5	94.1	26.21
R166	1999	30.06	11	111.6	24.43
R167	1999	21.12	15.4	56.7	24.39
R168	1999	35.2	13.4	104.8	25.13
R169	1999	41.03	12.9	122	25.74
R170	1999	28.12	11.9	84.8	28.79
R171	1999	24.6	10.2	105.2	23.36
R172	1999	32.34	16.1	98	20.49
R173	1999	24.41	12.2	87.3	22.59
R174	1999	28.79	12.8	100	22.58
R175	1999	26.31	11.6	77.8	29.2
R176	1999	28.69	14.2	80.5	25.41
R177	1999	31.9	12.1	89.5	29.73
R178	1999	29.05	14.7	91	21.64
R179	1999	36.42	13.8	93.7	27.88
R180	1999	44.8	11.6	133.8	28.78
R181	1999	29.81	14.7	77.7	25.91
R182	1999	26.48	14.7	70.6	26.04
R183	1999	33.02	14.3	75.3	30.7
R184	1999	33.8	12.3	100.7	27.53
R185	1999	33.79	11.7	122.4	23.31
R186	1999	34.76	13.1	103.3	25.51
R187	1999	37.28	12.1	112.2	27.4
R188	1999	33.94	12.6	98.9	27.3
R189	1999	30.38	15.8	69	27.67
R190	1999	30.03	16.4	68.8	26.45
R191	1999	33.4	13.4	120	20.62
R193	1999	33.16	18.4	73.5	24.44
R194	1999	42.35	13.8	122.2	24.55
R195	1999	30.57	11.1	120.2	23.03
R196	1999	31.92	10.3	122.3	26.38
R197	1999	29.83	13.3	93.9	23.42
R198	1999	33.71	14.3	99.6	23.15
R199	1999	28.09	14.2	73.5	27.29
R200	1999	21.76	10.7	87.8	23.68
R202	1999	25.65	12.1	96.4	21.94
R203	1999	29.53	14.1	79.2	25.94
R204	1999	13.61	13.1	49.8	20.32
R205	1999	30.23	14.6	70.8	28.87
R206	1999	34.17	12.8	106.9	25.14
R208	1999	36.5	11.6	103.7	30.28
R209	1999	41.21	14.2	127.4	22.48
R210	1999	37.3	12	120.9	25.64
R211	1999	29.77	13.9	87.1	24.65
R213	1999	20.39	10.3	77.8	24.94
R214	1999	32.36	13	116.3	21.76
R216	1999	31.29	13	83.7	27.78
R218	1999	33.19	13.5	106.9	22.6
R219	1999	17.67	11.3	62.1	24.49
R220	1999	36.05	13.7	110.3	23.22
R221	1999	23.35	12.5	73.5	25.28
R222	1999	28.52	10.4	92.7	29.1
R223	1999	29.84	11.3	93.9	26.55
R224	1999	27.96	13.4	98.1	21.4
R225	1999	39.25	13.2	106.3	28.12
R226	1999	22.66	14.1	68.1	25.39
R227	1999	31	13.2	101.2	23.57
R228	1999	30.63	13	105.5	22.37
R229	1999	34.17	12.9	104.4	24.92
R230	1999	28.09	13.5	96.5	21.41
R231	1999	21.24	11.3	66.1	26.53
R232	1999	30.73	12.7	105.1	22.78
R233	1999	33.64	13.9	104.5	22.76
R234	1999	27.32	11.1	106.3	23.24
R235	1999	30.28	12	112.7	22.02
R236	1999	25.21	13.9	78.8	22.71
R237	1999	25.67	14.2	80.7	22.58
R238	1999	34.32	9.8	124.5	28.04
R239	1999	32.2	10.8	104.2	27.91
R241	1999	30.60789474	13.40717703	93.42679426	24.69760766
R001	2000	25.79	12.1	100	22.69
R002	2000	25.51	14.8	73.1	23.38
R003	2000	30.15	12.8	96.6	24.69
R004	2000	31.27	10.6	139.7	21.09
R005	2000	33.94	13.3	93.7	26.71
R006	2000	31.28	12.7	113	21.57
R007	2000	36.77	13.1	114.7	24.78
R008	2000	42.69	13.5	129.6	24.51
R009	2000	46.44	11.9	151.9	26.3
R010	2000	35.24	12.8	101.4	27.75
R012	2000	33.44	12	93.6	29.25
R013	2000	34.35	13.4	104.5	24
R014	2000	30.25	11.3	100.9	26.19
R015	2000	44.11	10.3	183.1	23.75
R016	2000	48.37	16.3	112.7	26.23
R017	2000	41.07	14.3	113.1	25.23
R018	2000	37.19	12.4	114.6	25.85
R019	2000	27.07	11.7	94.4	24.07
R020	2000	28.1	11.6	98.4	24.04
R021	2000	38.45	10.9	138.9	25.75
R022	2000	14.09	7.3	83.4	23.03
R023	2000	19.84	12.9	82.7	18.58
R025	2000	26.69	11.1	123.6	19.05
R027	2000	30.12	9.3	143.8	22.9
R028	2000	18.09	11.1	72.9	22.74
R029	2000	39.03	14.3	110.2	24.94
R030	2000	33.95	11.8	105.7	27.27
R031	2000	20.57	11.5	76.3	24.38
R032	2000	20.28	12	77.1	21.95
R033	2000	42.09	12.7	134.3	24.93
R034	2000	37.17	11.4	131.8	24.8
R036	2000	35.99	13.7	120.9	21.53
R039	2000	25.91	12	87	25.24
R040	2000	37.44	12.5	141.8	21.83
R041	2000	38.46	13.7	126.7	22.76
R042	2000	38.66	13.4	109.3	26.78
R043	2000	29.83	11.3	94.4	27.53
R044	2000	28.66	11.6	92.1	26.39
R045	2000	38.31	12.2	118.8	26.43
R046	2000	31.04	10	120.6	24.97
R048	2000	32.1	12.5	127	19.95
R049	2000	17.15	11.1	80.8	19.22
R050	2000	27.01	10.5	101.6	24.4
R051	2000	31.3	10.4	110.7	27.5
R053	2000	11.53	7.3	73.4	21.31
R054	2000	23.39	10.5	98.4	22.71
R055	2000	19.55	12.5	83	19.09
R056	2000	15.31	10.5	61.6	23.05
R057	2000	32.91	11.9	133.1	21.32
R059	2000	24.85	11.1	91.1	24.34
R060	2000	11.01	8.1	67.2	19.35
R061	2000	32.21	11.5	121.1	23.97
R062	2000	33.14	10.8	129.8	23.71
R063	2000	21.83	11.4	77.1	24.72
R064	2000	31.44	11.9	100.1	25.66
R065	2000	29.21	9.7	112.4	26.88
R066	2000	18.92	11.5	85.1	19.14
R067	2000	22.17	10.6	105.4	19.9
R068	2000	35.44	16.2	85.6	26.55
R069	2000	33.24	13.7	93	26.46
R070	2000	32.49	11.1	136.2	20.88
R071	2000	41.85	13	140.6	23.19
R072	2000	29.2	14.1	88.2	23.26
R073	2000	23.79	11.6	79.7	26.32
R074	2000	26.62	10.6	99.2	25.68
R075	2000	31.52	13.3	90.4	26.2
R076	2000	43.21	10.1	174.6	24.5
R077	2000	28.93	11.3	92.5	27.28
R078	2000	31.26	10.9	109.9	26.17
R079	2000	35.98	11.2	135.5	23.6
R080	2000	34.98	11.6	130.7	22.18
R081	2000	38.57	11.1	144.2	23.6
R082	2000	35.1	11.9	120.1	24.04
R083	2000	42.03	11.6	123.7	28.59
R084	2000	27.02	12.5	118.5	18.26
R086	2000	29.61	11.5	98.6	24.6
R087	2000	36.53	12.5	107.6	26.71
R089	2000	11.95	9.4	68.1	18.69
R090	2000	30.4	9.6	143.8	22.05
R092	2000	31.21	10.5	127.8	23.37
R093	2000	29.67	10.3	109.1	26.63
R094	2000	35.72	11.4	133	23.79
R097	2000	19.88	13.2	64.6	23.44
R098	2000	29.45	12	102.7	23.51
R099	2000	31.23	11.4	131.5	20.67
R100	2000	39.11	12	160.7	20.13
R101	2000	30.95	11	131.8	22.96
R103	2000	30.9	12.2	115.8	21.6
R105	2000	45.88	13.3	120.3	27.6
R106	2000	19.41	9.1	80.2	26.69
R107	2000	41.01	13.4	131.3	23.15
R108	2000	25.87	12.2	74.7	28.78
R109	2000	29.25	13.1	98.5	21.79
R111	2000	16.84	11.8	73.6	19.7
R112	2000	18.46	10.3	86.6	22.49
R113	2000	27.13	11	108.4	22.57
R115	2000	33.04	11	119.2	25.03
R116	2000	32.71	12.4	123.5	21.27
R118	2000	11.47	8.8	66.3	19.95
R119	2000	33.92	10.2	118.8	27.73
R120	2000	34.47	13.3	104.9	24.6
R121	2000	32.84	12.6	132.7	20.56
R122	2000	28.97	12.3	90.1	26.12
R123	2000	30.75	11.4	122.9	22.27
R125	2000	31.5	13.3	103.1	22.94
R126	2000	19.64	10	99.9	20.04
R127	2000	22.79	9.7	97.3	24.33
R128	2000	38.18	13.4	130.3	21.82
R129	2000	15.68	11.2	61.7	22.08
R130	2000	27.42	8.5	125	24.52
R131	2000	28.52	9.8	126.7	23.6
R132	2000	37.3	12.7	95.7	29.13
R133	2000	35.67	14.1	115.7	22.11
R135	2000	34.33	10.8	142	22.59
R137	2000	35.64	14	93.8	27.24
R138	2000	34.54	14.2	112	22
R139	2000	22.64	11.2	84.2	25.19
R140	2000	24.42	14	77.7	22.19
R141	2000	16.46	10.6	78.9	20.75
R142	2000	31.55	11.1	112.7	25.07
R143	2000	39.52	12.2	139.1	23.58
R144	2000	18.39	10.2	92.6	21.01
R145	2000	14.72	10.3	68.9	19.84
R146	2000	24.45	6.8	136.1	26.32
R147	2000	37.75	11.9	111.4	29.16
R148	2000	40.63	13.3	109.1	28.59
R149	2000	18.21	9.7	82	24.06
R150	2000	24.74	9.5	111.7	22.38
R151	2000	28.76	10.6	132.7	21
R152	2000	26.7	10.1	109.5	23.47
R153	2000	31	12	111.9	23.79
R154	2000	19.81	10.4	96.5	20.5
R155	2000	37.75	15.4	125.4	19.51
R156	2000	33.79	13.8	99.2	24.76
R157	2000	33.43	14.5	98.5	23.48
R158	2000	27.15	11.2	92.1	25.63
R159	2000	30.72	10.5	112.9	25.3
R160	2000	37.47	11.1	118.1	29.19
R161	2000	27.22	11.3	92.9	26.29
R163	2000	28.47	13.2	80.8	26.9
R164	2000	32.97	13.1	95.9	26.1
R166	2000	35.74	11.5	124.8	24.94
R167	2000	12.12	8.3	62.8	23.26
R168	2000	35.43	11.2	130.7	24.02
R169	2000	45.14	13.7	132.9	24.61
R170	2000	34.81	12.8	97.3	27.36
R171	2000	33.01	10.3	139.3	22.82
R172	2000	35.99	13.5	136.7	20.02
R173	2000	28.8	10.2	134.2	21.14
R174	2000	21.14	10.7	95.9	21.09
R175	2000	30.01	10	110	27.25
R176	2000	27.05	12.2	92.1	23.86
R177	2000	25	10.7	83.9	28.14
R178	2000	35.68	14.2	117.8	21.19
R179	2000	30.32	11.6	95.3	26.95
R180	2000	42.46	11.3	137.9	27.88
R181	2000	28.08	11.7	100.4	23.93
R182	2000	22.76	12.2	77.1	24.14
R183	2000	29.55	11.1	93.1	28.85
R184	2000	29.79	10.3	115.4	25.14
R185	2000	30.05	10.9	114.9	24.46
R186	2000	37.13	11.4	128.3	25.21
R187	2000	39.9	12	122.7	27.16
R188	2000	30.11	10	110.8	26.74
R189	2000	30.04	11.8	98.7	26.03
R190	2000	28.17	13.1	88.2	24.95
R191	2000	37.01	11.4	158.1	20.41
R193	2000	33.74	14.9	101.1	23
R194	2000	41.8	13.3	133.8	23.27
R195	2000	37.34	11.2	144.1	23.5
R196	2000	29.59	8.7	130.8	26.53
R197	2000	25.37	12.7	77	24.88
R198	2000	32.75	11.3	124.1	22.82
R199	2000	22.74	11.1	82.2	24.89
R200	2000	25.39	10.3	102.6	23.99
R202	2000	21.13	10	101.5	20.53
R203	2000	30.78	12.9	97	25.26
R204	2000	19.19	13.6	68.7	19.93
R205	2000	32.37	13	84.8	29.04
R206	2000	33.06	11.5	123	23.99
R208	2000	37.72	10.1	130.1	29.44
R209	2000	25.89	9.8	129.4	20.61
R210	2000	34.38	11.7	116.9	26.01
R211	2000	19.86	9.8	93.4	22.4
R213	2000	29.48	11.1	107	24.64
R214	2000	34.63	12.3	129.7	21.68
R216	2000	33.32	10.7	117.6	26.69
R218	2000	36.27	11	155.5	21.27
R219	2000	19.33	10.3	81.4	23.34
R220	2000	45.34	13.7	149.1	22.04
R221	2000	19.23	9.9	81.1	24.4
R222	2000	30.85	9.1	113	29.26
R223	2000	37.54	11.3	128.3	25.98
R224	2000	25.62	12.3	103.8	19.97
R225	2000	39.96	11.5	133.2	26.6
R226	2000	19.03	11	72.1	23.46
R227	2000	28.26	11.8	114.1	22.04
R228	2000	29.05	9.8	141.5	21.14
R229	2000	36.06	10.6	132	25.62
R230	2000	37.95	15	111.8	22.32
R231	2000	8.6	6.9	53	22.62
R232	2000	31.71	10.6	133.8	22.07
R233	2000	42.38	14.9	120.3	24.43
R234	2000	31.14	10.9	113.5	24.49
R235	2000	36.65	11.4	143.1	22.47
R236	2000	25.24	12.2	96.7	21.39
R237	2000	22.1	14	82.3	19.47
R238	2000	39.07	11	136.6	26.87
R239	2000	35.55	11.9	115.7	25.86
R241	2000	30.26444976	11.62344498	108.94689	23.94980861
